# NAD(P)H-FLIM reveals spatial and temporal epithelial metabolic heterogeneity in live intestinal organoids

**DOI:** 10.64898/2026.11.25.769250

**Authors:** Hang Zhou, Irina A. Okkelman, Li Lei, Amber De Kinder, Lars Vereecke, Bart N. Lambrecht, Kees Jalink, Ruslan I. Dmitriev

## Abstract

Metabolism contributes globally to energy production at cell and tissue levels, but its cell-specific metabolic states also support tissue function and architecture. Conventionally used bulk metabolic flux assays however provide only the average readouts across cell populations, while fixed-sample and destructive spatial analysis methods result in endpoint. NAD(P)H fluorescence lifetime imaging microscopy (FLIM) enables label-free, spatially resolved imaging of the individual cells and their responses to metabolic perturbations, directly probing dynamics of catabolic and anabolic metabolic pathways. The application of FLIM methodology to the intact living three-dimensional tissues such as stem cell-derived organoids, linking the cellular NAD(P)H dynamics to cell identity and mitochondrial function remains challenging. Here, we combined NAD(P)H-FLIM with lineage reporters, fluorescent probes and pharmacological perturbations in live mouse small intestinal organoids. Optimized acquisition and guided differentiation revealed drastic effects of the culture growth medium and ‘crypt-villus’ axis on the intercellular gradient of NAD(P)H and mitochondrial polarization. Further, guided organoids differentiation and marker-based analyses identified enterocytes as the principal population with highest NAD(P)H intensity and long lifetimes. Enterocyte-confined ‘high’ NAD(P)H correlated with higher cell-specific ATP, contrasting with higher crypt/stem cell niche-associated mitochondrial membrane potential (ΔΨm) that persisted after apical efflux inhibition. Compared to the crypt-based cells, NAD(P)H in villus mitochondria-specific and high ATP enterocyte regions was also more sensitive to oligomycin, suggesting OxPhos as their main energy production mechanism. These findings indicate greater proton-gradient utilization for ATP synthesis potentially contributing to the lower ΔΨm in enterocytes, whereas higher ROS levels were revealed in crypt. Altogether, integrating epithelial lineage assignment with complementary detection of ΔΨm, ROS and ATP provide better insight in interpretation of NAD(P)H-FLIM applied in a broader context of regional cell metabolic heterogeneity, supporting future epithelial dynamic metabolic studies visualizing intestinal regeneration and disease progression.
