## Supplementary material for "NAD(P)H-FLIM reveals spatial and temporal epithelial metabolic heterogeneity in live intestinal organoids": Experimental Settings

### Sheet: Index
Materials and experimental settings
Table index
Each numbered worksheet is one supplementary table.
Supplementary table	Worksheet	Contents
1	Table 1 Organoid lines	Organoid lines
2	Table 2 Basal medium	Basal and imaging media
3	Table 3 Growth medium	Growth medium
4	Table 4 Differentiation	Differentiation components
5	Table 5 Tracers	Fluorescent tracers
6	Table 6 Acquisition	Two-photon acquisition settings
7	Table 7 Perturbations	Perturbation reagents

### Sheet: Table 1 Organoid lines
Supplementary Table 1 — Organoid lines
Organoid lines
Name	Species	Sex	Age	Date of primary culture isolation	Special features	Experiment type
Lgr5GFP	Mus musculus	female	N/A	2009	Lgr5-GFP labeled stem cells, from duodenum + jejunum of C57BL/6J	Live imaging
W-1	mus musculus sub-strain C57BL/6J	female	11 months	2025	J substrain has a mutation of NNT gene (nicotinamide nucleotide transhydrogenase)	Live imaging and immunofluorescence
Noe-1	mus musculus strain C57BL/6N	female	2 months	2025	N substrain has non-mutated NNT	Live imaging and immunofluorescence
Muc2-YFP	mus musculus, sub-strain C57BL/6J	male	12 weeks	2023	small intestinal organoids with muc2-YFP	Live imaging

### Sheet: Table 2 Basal medium
Supplementary Table 2 — Basal and imaging media
Basal medium
Component	Stock concentration	Volume	Final concentration	Solvent	Supplier	Catalogue no.
Advanced DMEM/F12	NA	50 mL	NA	NA	Gibco	12634-010
HEPES	1 M	500 μL	10 mM	NA	Gibco	15630-080
Glutamax	200 mM	500 μL	2mM	NA	Gibco	35050-038
B27 Supplement	50x	1 mL	1x	NA	Gibco	17504-044
N2 Supplement	100x	500 μL	1x	NA	Gibco	17502-048
N-Acetyl-L-Cysteine (NAC)	500mM	125 μL	1.25mM	Mili-Q water	Sigma-Aldrich	A9165-25g
Imaging medium (IM)
Defined phenol-red-free, bicarbonate-free DMEM imaging medium (final pH adjusted to 7.2), used for Fig. S6C–D.
Component	Stock concentration	Volume	Final concentration	Solvent	Supplier	Catalogue no.
DMEM (phenol-red-free, bicarbonate-free)	NA	NA	1x	Milli-Q water	Sigma-Aldrich	D5030
D-Glucose	NA	NA	10 mM	Milli-Q water	Sigma-Aldrich	G8270
GlutaMAX	200 mM	NA	2 mM	NA	Gibco	35050-038
Sodium pyruvate	100 mM	NA	1 mM	NA	Gibco	11360-070
HEPES-Na (pH 7.2)	1 M	NA	10 mM	NA	Gibco	15630-080

### Sheet: Table 3 Growth medium
Supplementary Table 3 — Growth medium
Growth medium
Component	Stock concentration	Volume	Final concentration	Solvent	Provider	catalogue
Basal medium	NA	10 mL	NA	NA	NA	NA
Mouse Recombinant EGF	500 μg / mL	1 μL	50 ng / mL	0.1% (wt/vol) BSA/PBS	STEMCELL	Cat# 78016.1
Mouse Recombinant Noggin	100 μg / mL	5 - 10 μL	50-100 ng / mL	0.1% (wt/vol) BSA/PBS	STEMCELL	Cat# 78061
human R-Spondin-1	100 μg / mL	5 - 10 μL	50-100 ng / mL	0.1% (wt/vol) BSA/PBS	STEMCELL	Cat# 78213.1

### Sheet: Table 4 Differentiation
Supplementary Table 4 — Differentiation components
Differentiation components
Enterocytes: mENR + IWP-2 Goblet cells: mENR + IWP-2 + DAPT Paneth cells: mENR + DAPT + CHIR (5 μM) Intestinal stem cells: mENR or Intesticult OGM + Valproic acid + CHIR (3 μM)
Component	Stock concentration	Volume	Final concentration	Solvent	Provider	catalogue
mENR	NA	10 mL	NA	NA	NA	NA
IWP-2	2.5 mM	20 μL	5 μM	DMSO	Sigma-Aldrich	I0536-5MG
DAPT	10 mM	10 μL	10 μM	DMSO	Sigma-Aldrich	565770-5MG
CHIR	3 mM	10 - 16.6 μL	3 - 5 μM	DMSO	STEMCELL	Cat# 72052
Valproic acid	100 mM	100 - 200 μL	1 - 2 mM	Mili-Q water	Sigma-Aldrich	P4543-25G
Wnt3a	1 mg/mL	1 μL	100 ng/mL	0.1% (wt/vol) BSA/PBS	Bio-connect	PKSH033972

### Sheet: Table 5 Tracers
Supplementary Table 5 — Fluorescent tracers
Fluorescent tracers
Proliferation analysis: BrdU (final concentration: 100 μM) + Hoechst 33342
Name	Sensed parameter	Stock concentration (Solvent)	Staining concentration	Excitation / Emission (nm)	Fluorescence Lifetime (τm, ns)	Provider	Catalogue	Loading time	Washing condition (with media)
NR12S	Membrane staining	1mM (PBS)	1-2μM	554/627	3.3 ns	Bio-Techne	Cat# 7509	20 -30 min	2-3 washes
Zinpyr-1	Paneth cell labelling	10 mM (DMSO)	10 μM	505/527	2-4 ns	Santa Cruz	sc-213182	20 -30 min	2-3 washes
Hoechst 33342	Nuclear staining	2 mM (PBS)	50 nM-2μM (400 nM was selected)	740/450	Unquenched: 2.3 ns Quenched: 1.9 ns	Sigma-Aldrich	B2261	20 -30 min	2-3 washes
TMRM	Mitochondrial membrane potential	10 μM (DMSO)	10 nM	555/574	Crypt: 2.5 ns Villus: 2.6 ns	Invitrogen	T668	Always	No washing
ATP-red 1	Mitochondrial ATP staining	10 mM (DMSO)	5-10 μM	565/592	Crypt: 2.5 ns Villus: 2.9 ns	Sigma-Aldrich	SCT045	Always	No washing
Cell Rox deep red	Oxidative stress	2.5 mM (DMSO)	2.5-5μM	644/665	Crypt: 1.6 ns Villus: 1.8 ns	Invitrogen	C10422	20 -30 min	No washing
ROSstar 550	Oxidative stress	2.5 mM	5 μM	555/580	1.5 ns	LI-COR	CSQ-00128	20 -30 min	No washing
Nile Red	lipid-associated	0.4 mg/mL (DMSO)	0.4 μg/mL	488/green: 515-555; red: 590-647	Red channel Crypt: 3.8 ns Villus: 3.6 ns	Sigma-Aldrich	72485-100MG	20 -30 min	2-3 washes
BDP-DA1	lipid-associated	100 mM	100 μM	514/550	Crypt: 3.4 ns Villus: 3.2 ns	Synthesized (M. Filatov; Sheehan et al. 2025)	NA	20 -30 min	2-3 washes
Recorded confocal acquisition settings
Each row is a recorded acquisition combination. Laser settings are instrument percentages. Settings can vary between experiments; blank metadata are marked Not recorded. NAD(P)H two-photon settings are in Supplementary Table 6.
Tracer	Figure/panel	Excitation (nm)	Laser setting (%)	Scan speed (Hz)	Pixel dwell time (µs)	Line accumulation	Line averaging	Frame accumulation	Frame averaging
ATP Red 1	Fig04d	555	20	200	7.6125	2	1	1	1
ATP Red 1	Fig04c; Fig04g-h	555	5.1454	200	7.6125	2	1	1	1
ATP Red 1	Fig04g-h	555	9.91353	200	7.6125	2	1	1	1
BDP-DA1	FigS15d	514	4.02928	200	7.6125	2	1	1	1
CellROX Deep Red	FigS12b	638	10	200	7.6125	2	1	1	1
CellROX Deep Red	FigS12c-h	638	10.1467	200	7.6125	2	1	1	1
Lgr5-GFP reporter	Fig05b; FigS6c-d	488	10.5745	200	7.6125	2	1	1	1
Lgr5-GFP reporter	Fig05d	488	10.5745	400	2.8	2	1	1	1
Muc2-YFP reporter	FigS6c-d	500	10.5745	200	7.6125	2	1	1	1
Muc2-YFP reporter	Fig05h; Fig05j	514	9.72818	200	7.6125	2	1	1	1
NR12S	Fig01f-h	505	1.02783	200	7.6125	1	1	1	1
NR12S	Fig01f-h; FigS1b-c	505	1.02783	200	7.6125	2	1	1	1
NR12S	Fig01f-h; FigS2	505	1.02783	400	2.8	1	1	1	1
NR12S	Fig01j-l	505	1.44021	200	7.6125	2	1	1	1
NR12S	Fig02d_cells	505	1.9729	200	7.6125	2	1	1	1
NR12S	Fig02d_cells	505	11.5781	200	7.6125	2	1	1	1
NR12S	Fig02d_cells	505	3.07498	200	7.6125	2	1	1	1
NR12S	Fig02d_cells	505	4.33387	200	7.6125	2	1	1	1
NR12S	Fig02d_cells	505	5.10597	200	7.6125	2	1	1	1
NR12S	Fig02d_cells	505	5.40073	200	7.6125	2	1	1	1
Nile Red	Fig06g	488	5.1761	200	7.6125	2	1	1	1
ROSstar 550	FigS12i-l	555	2	200	7.6125	2	1	1	1
ROSstar 550	FigS12i-l	555	2.02481	200	7.6125	2	1	1	1
ROSstar 550	FigS12i-l	555	2.82792	200	7.6125	2	1	1	1
ROSstar 550	FigS12i-l	555	4.99561	200	7.6125	2	1	1	1
ROSstar 550	FigS12i-l	555	5	200	7.6125	2	1	1	1
Rhodamine 123	FigS9j-k; FigS9l-n	488	0.808703	200	7.6125	2	1	1	1
TMRM	FigS6c-d	555	0.176539	200	7.6125	2	1	1	1
TMRM	FigS6c-d	555	0.247784	200	7.6125	2	1	1	1
TMRM	FigS6c-d	555	0.516124	200	7.6125	2	1	1	1
TMRM	Fig03c	555	0.977827	200	7.6125	2	1	1	1
TMRM	Fig05b; FigS6c-d	555	1.03408	200	7.6125	2	1	1	1
TMRM	Fig05d	555	1.03408	400	2.8	2	1	1	1
TMRM	Fig03i-m; Fig03m_lumen	555	10.4571	200	7.6125	2	1	1	1
TMRM	Fig03i-m; Fig03m_lumen	555	3.1462	200	7.6125	2	1	1	1
TMRM	FigS10a-e	555	5	200	7.6125	2	1	1	1
TMRM	Fig05h; Fig05j	555	5.07567	200	7.6125	2	1	1	1
TMRM	Fig05f; FigS13b	555	5.1454	200	7.6125	2	1	1	1
TMRM	FigS10g-i	555	5.1454	400	2.8	1	1	1	1
TMRM	Fig03d-h; FigS10a-e	555	9.91353	200	7.6125	2	1	1	1
TMRM	FigS12c-h	555	9.92436	200	7.6125	2	1	1	1
Zinpyr-1	Not recovered	Not recorded	Not recorded	Not recorded	Not recorded	Not recorded	Not recorded	Not recorded	Not recorded
Hoechst 33342	Not recovered	Not recorded	Not recorded	Not recorded	Not recorded	Not recorded	Not recorded	Not recorded	Not recorded

### Sheet: Table 6 Acquisition
Supplementary Table 6 — Two-photon acquisition settings
Two-photon acquisition settings
Groups	Resolution (pixel)	Scan speed	Laser (percentage)	Line accumulation
Low	512	200	3%	1
Low	512	400	5%	1
Medium	512	200	3%	2
Medium	512	400	5%	2
Medium	512	400	8%	1
Medium	512	200	5%	1
High	512	200	5%	2
High	512	200	8%	1

### Sheet: Table 7 Perturbations
Supplementary Table 7 — Perturbation reagents
Perturbation reagents
Component	Physiological function	Stock concentration	Final concentration	Solvent	Provider	catalogue
Rotenone	Complex I inhibitor	10 mM	10 μM	DMSO	Sigma	R8875
FCCP	Mitochondrial membrane uncoupler	4 mM	2 μM	DMSO	Sigma	C2920
Oligomycin	Complex V inhibitor	10 mM	10 μM	DMSO	Sigma	O4876
Antimycin A	Complex III inhibitor	20 mM	10 μM	DMSO	Sigma	A8674
UK 5099	MPC inhibitor	10 mM	10 μM	DMSO	MCE	HY-15475
Tariquidar	Apical efflux inhibitor	1 mM	100nM – 5μM	DMSO	Sigma	SML1790-5MG
Elacridar	Apical efflux inhibitor	1 mM	100nM – 5μM	DMSO	Sigma	SML0486-10MG
BPTES	GLS1 inhibitor	10 mM	10 μM	DMSO	MCE	HY-12683
Etomoxir	CPT1 inhibitor	10 mM	10 μM	DMSO	MCE	HY-50202
